# Twist regulates Yorkie to guide lineage reprogramming of syncytial alary muscles

**DOI:** 10.1101/2020.06.22.165506

**Authors:** Marcel Rose, Jakob Bartle-Schultheis, Katrin Domsch, Ingolf Reim, Christoph Schaub

## Abstract

The genesis of syncytial muscles is typically considered as a paradigm for an irreversible developmental process. Notably, transdifferentiation of syncytial muscles is naturally occurring during *Drosophila* development. The ventral longitudinal heart-associated musculature (VLM) arises by a unique mechanism that revokes the differentiated fate from the so-called alary muscles and comprises at least two distinct steps: syncytial muscle cell fragmentation into single myoblasts and direct reprogramming into founder cells of the VLM lineage. Here we provide evidence that the mesodermal master regulator *twist* plays a key role during this reprogramming process. Acting downstream of *Drosophila* Tbx1 (Org-1) in the alary muscle lineage, Twist is crucially required for the derepression of the Hippo pathway effector Yki and thus for the initiation of syncytial muscle dedifferentiation and fragmentation. Subsequently, cell-autonomous FGFR-Ras-MAPK signaling in the resulting mono-nucleated myoblasts is maintaining Twist expression, thereby stabilizing nuclear Yki activity and inducing their lineage switch into the founder cells of the VLM.
