## Supplementary material for "Twist regulates Yorkie to guide lineage reprogramming of syncytial alary muscles": Table S1

### Sheet: Sheet1
Sequences of gRNAs and primers used for the assembly of UAS-t::gRNA-twi4x
gRNAs
twi_gRNA_1 2R:23046695..23046717 (+ strand)	CCAGTACGCCCCACTGCCCTCGG
twi_gRNA_2 2R:23046703..23046725 (- strand)	GGCGTACTCCGAGGGCAGTGGGG
twi_gRNA_3 2R:23046711..23046733 (+ strand)	CCCTCGGAGTACGCCGCCTATGG
twi_gRNA_4 2R:23046724..23046746 (- strand)	CAGTTCGGTAATACCATAGGCGG
Primers
twi_PCR1F	CGGCCCGGGTTCGATTCCCGGCCGATGCACCAGTACGCCCCACTGCCCTGTTTCAGAGCTATGCTGGAAAC
twi_PCR1R	CACTGCCCTCGGAGTACGCCTGCACCAGCCGGGAATCGAACC
twi_PCR2F	GGCGTACTCCGAGGGCAGTGGTTTCAGAGCTATGCTGGAAAC
twi_PCR2R	TAGGCGGCGTACTCCGAGGGTGCACCAGCCGGGAATCGAACC
twi_PCR3F	CCCTCGGAGTACGCCGCCTAGTTTCAGAGCTATGCTGGAAAC
twi_PCR3R	ATTTTAACTTGCTATTTCTAGCTCTAAAACCCTATGGTATTACCGAACTGTGCACCAGCCGGGAATCGAACC
